# Eleven deep-sea coral genome assemblies unveil insights into evolution, adaptation, and coral biodiversity

**DOI:** 10.64898/2026.05.06.723128

**Authors:** Nannan Zhang, Liangwei Li, Kaiwen Ta, Chengcheng Shi, Inge Seim, Yingying Zhang, Weijia Zhang, Zhen Cui, Xueyan Xiang, Limin Jia, Qijin Ge, Mengran Du, Tongtong Xie, Qianyue Ji, Zhen Yue, Guangyi Fan, Shanshan Liu, Liang Meng

**Affiliations:** BGI Research, Sanya 572025, China; BGI Research, Qingdao 266555, China; Institute of Deep-seas Science and Engineering, Chinese Academy of Sciences, Sanya 572000, China; BGI Research, Shenzhen 518083, China; College of Life Sciences, University of Chinese Academy of Sciences, Beijing 100049, China; MGI Tech, Shenzhen 518083, China; Hainan Technology Innovation Center for Marine Biological Resources Utilization(Preparatory Period), BGI Research, Sanya 572025, China; State Key Laboratory of Genome and Multi-omics Technologies, BGI Research, Shenzhen 518083, China; Shenzhen Key Laboratory of Marine Biology Genomics, BGI Research, Shenzhen 518083, China; Institution of Deep-Sea Life Sciences, IDSSE-BGI, Hainan Deep-sea Technology Laboratory, Sanya 572000, China

## Abstract

Deep-sea corals are vital in maintaining coral ecosystem biodiversity, yet their genetic characteristics remain largely unexplored. Here, we present 11 deep-sea coral genome assemblies, including four Hexacorallia and seven Octocorallia species, significantly contributing new genomic information across two orders. Our analysis reveals the historical dynamics of coral speciation and the influence of environmental factors on the evolution of coral reef ecosystems.Total of 126 horizontal gene transfer (HGT) events were detected, among which genes from the ancestor of symbiodiniaceae indicate that the ancestors of deep-sea corals may have inhabited shallow-sea environments. Notably, several of these HGTs are involved in phosphorus (*PhnX*/*PhnW*) and cholesterol (*DHCR7*) metabolisms within corals, indicating that HGTs may serve as an adaptive survival strategy for the coral holobionts. Deep-sea corals also rely on symbiotic bacteria to synthesize 10 essential amino acids (such as valine and tyrosine), retaining only partial amino acid synthesis capacity. In addition, we investigated the evolution of key biological rhythm genes and temperature adaptation in corals. The loss of key rhythm genes (e.g., *clock* and *cry*) in deep-sea corals and copy number difference of genes related to heat stress (e.g., *Cbl-b* and *Rchy*) revealed genetic difference between deep-sea and shallow-sea corals. Our new genome assemblies enhance the understanding of deep-sea coral evolution, biodiversity, and adaptation, providing a genetic foundation for coral conservation.
