## Supplemental Data 2 for "Eleven deep-sea coral genome assemblies unveil insights into evolution, adaptation, and coral biodiversity"

### Sheet: Table S1. Sequenced corals
Table S1. General information of 11 deep sea corals.
Sample ID	Subclass	Order	Depth(m)	Tem(℃)
C1253	Hexacorallia	Antipatharia	1253	3.6972
C1180	Hexacorallia	Antipatharia	1180	3.963
C1392	Hexacorallia	Scleractinia	1392	3.11
C0483	Hexacorallia	Zoantharia	483	9.37324
C0905	Octocorallia	Scleralcyonacea	905	4.9943
C1773	Octocorallia	Scleralcyonacea	1773	2.65382
C1633	Octocorallia	Scleralcyonacea	1633	2.7459
C0925	Octocorallia	Scleralcyonacea	925	4.86322
C1356	Octocorallia	Malacalcyonacea	1356	3.1444
C1329	Octocorallia	Malacalcyonacea	1329	3.3144
C1440	Octocorallia	Malacalcyonacea	1440	3.655

### Sheet: Table S2. PacBio reads stats
Table S2. Statistics of Pacbio reads of 11 deep sea corals.
Sample name	Reads_num	Reads_base(Gb)	Reads_LenN50	Reads_LenMean	Reads_LenMax
C1633	2090397	31.74	15526	15183	40814
C1356	4263367	35.58	10840	8345	36498
C1253	1921840	22.73	12271	11825	36568
C1180	2024695	16.17	9250	7988	34613
C0905	3158554	25.31	10127	8013	47967
C1773	648963	20.65	16170	15909	46085
C0925	1986900	27.17	14173	13673	41732
C0483	3042051	49.51	14859	16278	50061
C1440	1915479	29	15128	15139	38119
C1329	1776912	28.24	16041	15897	47266
C1392	1710842	29.24	16823	17088	48644
Total	24540000	315.34	-	-	-

### Sheet: Table S3. Clean assembly stats
Table S3. Basic information statistics of the coral genome assemblies included in the analysis.
Species	Source	Total_num (bp)	Total_len (bp)	Gap (bp)	Avg_len (bp)	Scaffold N50 (bp)	Contig N50 (bp)	GC (%)	BUSCO (%)
Acanthogorgia sp	CNGB Assembly ID: CNA0102860	769	1060423127	0	1.37896e+06	3151728	3151728	37.52	87.9
Acropora acuminata	GenBank: GCA_014633975.1	3291	394708636	20894599	119936	1005452	50234	38.97	80.5
Acropora awi	GenBank: GCA_014634005.1	1448	415342500	52104523	286839	1139286	22281	38.91	77.9
Acropora cytherea	GenBank: GCA_014634045.1	1945	416049491	25250717	213907	1147481	48828	38.99	79
Acropora digitifera	GenBank: GCA_014634065.1	667	412576022	1705891	618555	1857247	1097941	39.04	92.5
Acropora echinata	GenBank: GCA_014634105.1	905	392927624	55886614	434174	1934663	23873	38.94	77.2
Acropora gemmifera	GenBank: GCA_014634125.1	1216	390829336	34549186	321406	1161047	24653	38.94	77.7
Acropora hyacinthus	GenBank: GCA_014634145.1	495	439571485	31635	888023	26527962	2162224	39.04	90.2
Acropora intermedia	GenBank: GCA_014634585.1	2693	397243390	20524933	147510	599306	38883	38.94	80.2
Acropora microphthalma	GenBank: GCA_014634165.1	1914	370346066	34100444	193493	1065984	35859	38.95	79.4
Acropora millepora	GenBank: GCA_013753865.1	563	470278358	38537	835308	19840543	1091365	39.06	91.9
Acropora muricata	GenBank: GCA_014634545.1	2922	399760125	26571614	136810	608859	37200	39.03	80.7
Acropora nasuta	GenBank: GCA_014634205.1	2167	403296954	28731799	186108	1085191	39138	38.97	79.7
Acropora palmata	GenBank: GCA_025960835.1	441	304252072	192508	689914	6820020	229793	39	88.3
Acropora selago	GenBank: GCA_014634525.1	2528	375233148	22959273	148431	702809	33391	38.96	80.4
Acropora tenuis	GenBank: GCA_009602425.1	978	397717183	28842534	406664	1168498	26901	38.93	82.8
Acropora yongei	GenBank: GCA_014634225.1	681	435703264	29022985	639799	3033871	44204	39.03	79.4
Actinia equina	GenBank: GCA_011057435.1	1486	409058306	0	275275	492607	492607	37.51	95.6
Actinia tenebrosa	GenBank: GCA_009602425.1	2517	230547735	21914035	91596.2	194423	11161	37.13	82.7
Amplexidiscus fenestrafer	http://corallimorpharia.reefgenomics.org/download/afen.genome.fa.gz	5526	369539910	64262765	66872.9	510298	15514	39.29	90.4
Anemonia viridis	GenBank: GCA_900234385.1	1095173	400604393	3771285	365.79	2087	1301	38.69	49.5
Anthopleura sola	GenBank: GCA_023349385.1	556	299691816	11000	539014	8187693	2204677	37.73	95.6
Antipathozoanthus obscurus	GenBank: GCA_024741335.1	610620	501183593	10300	820.78	816	816	53.26	8.8
Antipathozoanthus remengesaui	GenBank: GCA_025434805.1	229473	492361077	136060	2145.62	3493	3453	39.49	23.1
Astreopora myriophthalma	GenBank: GCA_014634185.1	1148	373469666	20065295	325322	1634538	29490	40.56	93.4
C1253	CNGB Assembly ID: CNA0102865	659	607813892	0	922328	1793482	1793482	41.41	94
Bathypathes pseudoalternata	CNGB project ID: CNP0005044, not published	409	666298976	0	1.62909e+06	2979294	2979294	40.84	93.9
Bergia puertoricense	GenBank: GCA_026167885.1	222172	485766386	1525984	2186.44	3882	3263	37.61	35.8
Bergia sp. 'catenularis'	GenBank: GCA_025434825.1	259229	505133066	1660088	1948.6	3346	2795	37.59	31.5
Blastomussa wellsi	GenBank: GCA_947652115.1	134	367998797	276000	2.74626e+06	27335774	418556	39.76	93.5
C1633	CNGB Assembly ID: CNA0102864	512	445947418	0	870991	1610259	1610259	37.18	81.1
C1773	CNGB Assembly ID: CNA0102863	2572	812295368	0	315822	721718	721718	37.84	86.3
C0905	CNGB Assembly ID: CNA0105957	4002	796891469	0	199123	428498	428498	37.83	85.7
Catalaphyllia jardinei	GenBank: GCA_022496165.2	38153	651143554	36192620	17066.6	28947999	20569	38.99	88.1
Churabana kuroshioae	GenBank: GCA_027563615.1	550534	303676354	98237	551.6	550	548	38.94	2.4
Cladopsammia gracilis	GenBank: GCA_022457155.1	1623	878658226	0	541379	1308184	1308184	38.78	94.9
Coelastrea aspera (Goniastrea aspera)	http://gasp.reefgenomics.org/download/gasp_final_1.0.fasta.gz	5384	764501051	81543975	141995	518949	19657	39.29	93.2
Dendronephthya gigantea	RefSeq: GCF_004324835.1	1321	286150628	0	216617	1445523	1445523	36.84	88.5
Dendrophyllia cribrosa	GenBank: GCA_024195265.1	21	626884388	298000	29851638	48620881	2020450	38.92	92
Desmophyllum pertusum	GenBank: GCA_029204205.1	2857	556845812	1386013	194906	1614486	438598	39.53	91.1
Diadumene lineata	GenBank: GCA_918843875.1	138	313006248	66300	2.26816e+06	17670263	2745340	35.23	96.1
Discosoma sp.	http://corallimorpharia.reefgenomics.org/download/dspp.genome.fa.gz	6376	443762272	79887561	69598.9	771896	13240	39.96	90.8
Entacmaea quadricolor	GenBank: GCA_024752375.1	249586	428330991	735100	1716.17	2481	2318	36.11	25.4
Epizoanthus fatuus	GenBank: GCA_025434785.1	1404993	690968272	42500	491.79	557	555	40.02	11
Epizoanthus illoricatus	GenBank: GCA_026546655.1	306368	566019393	770760	1847.51	2832	2667	39.67	35.1
Epizoanthus planus	GenBank: GCA_025388665.1	272226	215922282	12170	793.17	775	775	40.19	1.6
Epizoanthus ramosus	GenBank: GCA_026413505.1	161689	432671475	134500	2675.95	4068	4019	39.2	27.9
Epizoanthus rinbou	GenBank: GCA_025505405.1	158821	374392259	58530	2357.32	3330	3312	38.17	20.1
Epizoanthus scotinus	GenBank: GCA_024757865.1	194961	396351196	938171	2032.98	3070	2897	38.31	26.8
Epizoanthus stellaris	GenBank: GCA_025403545.1	924661	768013631	232438	830.59	1939	1918	42.54	22.1
Exaiptasia diaphana	RefSeq: GCF_001417965.1	4310	256084284	45285444	59416.3	442145	11669	36.22	91.8
Fungia spp.	http://ffun.reefgenomics.org/download/ffun_final_1.0.fasta.gz	7205	605589455	79194507	84051.3	324047	17384	38.39	90
Galaxea fascicularis	GenBank: GCA_948470475.1	178	416866986	72600	2.34195e+06	33853504	1749000	39.81	91.4
C0925	CNGB Assembly ID: CNA0102861	2252	726850571	0	322758	630410	630410	37.52	87.8
Heteractis crispa	GenBank: GCA_015164035.2	166207	275015094	706710	1654.65	2383	2169	38.75	35.9
Heteractis magnifica	GenBank: GCA_011763375.2	147986	278966790	290800	1885.09	2808	2652	37.81	41.9
Hydra vulgaris	RefSeq: GCF_000004095.1	54	819250630	2237759	15171308	55045248	757816	27	22.3
Hydrozoanthus antumbrosus	GenBank: GCA_026260235.1	83614	372657702	617491	4456.88	12926	11018	37.68	68
Hydrozoanthus gracilis	GenBank: GCA_025388745.1	262919	461816543	1285567	1756.5	2641	2350	37.49	30.2
Hydrozoanthus sils	GenBank: GCA_027575215.1	1201745	768795048	859170	639.73	1536	1473	39.44	57.8
Hydrozoanthus tunicans	GenBank: GCA_026413305.1	147071	373613569	583647	2540.36	12644	10921	37.64	69
Isaurus tuberculatus	GenBank: GCA_025447995.1	580586	481906636	538878	830.03	2845	2631	38.36	47.4
C1356	CNGB Assembly ID: CNA0102862	3602	1239048055	0	343989	757134	757134	37.98	86.6
C1392	CNGB Assembly ID: CNA0105959	257	602349429	0	2.34377e+06	4512547	4512547	39.78	96.5
C0483	CNGB Assembly ID: CNA0102866	3311	1229657472	0	371386	705223	705223	38.39	91.9
Montipora cactus	GenBank: GCA_014634245.1	2744	640114132	50276182	233278	938100	25332	39.52	92
Montipora capitata	GenBank: GCA_006542545.1	27827	614076369	42616348	22067.6	185555	24266	39.53	70.7
Montipora efflorescens	GenBank: GCA_014634505.1	2654	629726660	56050057	237275	1168451	24518	39.53	75.4
Montipora sp. Colony 1 RG-2022	GenBank: GCA_023091755.1	18549	514221667	0	27722.3	47391	47391	39.47	85.2
Nematostella vectensis	GenBank: GCA_000209225.1	48	269434823	35200	5.61323e+06	17865913	2927189	40.72	94.7
Orbicella faveolata	GenBank: GCA_002042975.1	973	473779587	121122449	486927	1207719	7437	38.96	85.1
Pachyseris speciosa	GenBank: GCA_016490735.1	2368	984430632	0	415722	766649	766649	39.56	95.2
Paleozoanthus reticulatus	GenBank: GCA_026546615.1	1011069	367864585	53646	363.84	325	324	42.82	17.7
Palythoa caribaeorum	GenBank: GCA_026546465.1	951226	723120211	202084	760.2	1955	1936	41.18	22.4
Palythoa grandiflora	GenBank: GCA_026546935.1	1561601	926984946	71813	593.61	1149	1148	42.34	26.6
Palythoa grandis	GenBank: GCA_025448215.1	905787	676215966	970479	746.55	1702	1647	39.9	21.6
Palythoa heliodiscus	GenBank: GCA_025403565.1	896576	708400991	1210889	790.12	1571	1525	38.36	25.2
Palythoa mutuki	GenBank: GCA_027575235.1	1924619	990472796	35134	514.63	656	655	46.45	23.2
Paramuricea clavata	GenBank: GCA_902702795.2	64145	606969498	786324	9462.46	23918	19152	36.83	72.1
Parazoanthus atlanticus	GenBank: GCA_025448195.1	774817	639589115	50240	825.47	2619	2606	40.01	23.8
Parazoanthus darwini	GenBank: GCA_025403605.1	795642	549208561	25772	690.27	2031	2028	39.82	25.9
Parazoanthus swiftii	GenBank: GCA_025403585.1	735458	593601463	987459	807.12	3655	3150	38.74	53.3
Phenganax marumi	GenBank: GCA_025400095.1	470484	583317065	92560	1239.82	1311	1303	46.86	67.9
Phenganax stokvisi	GenBank: GCA_025400075.1	564709	726025848	728960	1285.66	1443	1396	45.85	81.2
Phenganax subtilis	GenBank: GCA_025434845.1	1264191	880046452	682501	696.13	1082	1039	46.03	64.6
Phymanthus crucifer	GenBank: GCA_009858155.2	592617	398541118	581240	672.51	1124	1102	42.61	42.9
Platygyra sinensis	GenBank: GCA_019787425.1	30980	871925350	0	28144.8	40060	32425	39.27	72.8
Pocillopora damicornis	GenBank: GCA_003704095.1	4392	234333463	8606772	53354.6	326133	25941	37.82	78.1
Pocillopora verrucosa	GenBank: GCA_014529365.1	4014	349527388	474983	87077.1	366789	23429	37.94	94.8
Porites australiensis	GenBank: GCA_022179025.1	4983	576510620	55901897	115695	554882	17543	39.14	80
Porites lutea	http://plut.reefgenomics.org/download/plut_final_2.1.fasta.gz	2964	551388299	48034805	186028	660708	19557	39.05	95.3
Porites rus	GenBank: GCA_900290455	14982	470011093	137818120	31371.7	137187	5319	38.86	59.9
Pteroeides caledonicum	GenBank: GCA_026546875.1	308709	346410713	486310	1122.13	3178	2946	36.86	44.6
Renilla reniformis	GenBank: GCA_900177555.1	171053	131554742	281673	769.09	1843	1732	36.65	28
Ricordea florida	GenBank: GCA_949710005.1	54	537863836	61800	9960441	33962563	2968506	38.44	95.9
Sphenopus marsupialis	GenBank: GCA_027575005.1	1223773	748645361	833765	611.75	897	889	37.06	17.1
Stichodactyla helianthus	GenBank: GCA_015163945.2	209545	297322833	269400	1418.9	5578	5181	37.75	71.9
Stichodactyla mertensii	GenBank: GCA_011800005.2	209211	294907392	335540	1409.62	5521	5016	37.85	72.9
Stylophora pistillata	GenBank: GCA_002571385.1	2850	389992686	40404802	136840	472178	14896	38.54	92.5
C1180	CNGB Assembly ID: CNA0105958	832	473940502	4025	569640	1192700	1000261	39.99	94.1
Trachythela sp. YZ-2020	GenBank: GCA_016169945.1	387	576519001	0	1.48971e+06	3563727	3563727	37.28	88.2
Umimayanthus chanpuru	GenBank: GCA_025448255.1	1257329	918735318	699563	730.7	1426	1405	38.48	23.2
Umimayanthus kanabou	GenBank: GCA_025403525.1	642856	663987347	783297	1032.87	2419	2291	38.29	25.3
Umimayanthus nakama	GenBank: GCA_027574985.1	400997	539628319	1079591	1345.72	5405	4585	38.04	10
Umimayanthus parasiticus	GenBank: GCA_027575125.1	1355691	859641056	1134148	634.1	1171	1156	38.89	24.3
C1329	CNGB Assembly ID: CNA0102859	175	876539210	0	5.0088e+06	10753508	10753508	37.51	89.1
Virgularia gustaviana	GenBank: GCA_025770025.1	121611	243681559	493930	2003.78	3138	2873	38.24	47.3
Xenia sp.	https://cmo.carnegiescience.edu/endosymbiosis/genome/xenSp1.scaffolds.fa	168	222699550	194000	1.32559e+06	14832246	1122448	34.5	83.1
Zoanthus gigantus	GenBank: GCA_025331005.1	538143	497812403	209506	925.06	3598	3526	39.44	26.1
Zoanthus pulchellus	GenBank: GCA_027575285.1	756567	677021558	1043261	894.86	2227	2088	36.93	24.5
Zoanthus sanctaehelenae	GenBank: GCA_026122405.1	896079	810762527	43051	904.79	1415	1413	41.5	19.9
Zoanthus sansibaricus	GenBank: GCA_028564885.1	201887	507981504	94121	2516.17	5061	5001	36.47	28.9
Zoanthus sociatus	GenBank: GCA_025331085.1	235654	511954568	41140	2172.48	3610	3594	39.36	22.1
Zoanthus solanderi	GenBank: GCA_024336925.1	731262	561540504	84506	767.91	3082	3056	39.46	10

### Sheet: Table S4. Geneset stats
Table S4. Statistics of genesets in the high-quality coral genomes.
Species	gene_number	average_cds_len	average_exon_len	average_exon_number	average_gene_len	average_intron_len
C1440	42720	1456.99	243.3	5.99	8231.87	1358.1
Acropora digitifera	21374	1486.62	201.66	7.37	8903.34	1163.96
Acropora hyacinthus	22377	1431.54	203.21	7.04	9000.46	1252.15
Acropora millepora	22498	1574.47	208.87	7.54	9341.27	1187.97
Actinia equina	26504	1712.94	199.5	8.59	8170.91	851.27
Amplexidiscus fenestrafer	21232	1413.72	218.73	6.46	8822.03	1356.01
Anthopleura sola	17607	1828.96	207.77	8.8	8427.97	845.74
Astreopora myriophthalma	21536	1583.31	217.61	7.28	9363.78	1239.72
C1253	25972	1455.58	217.46	6.69	11333.1	1734.83
Bathypathes pseudoalternata	25702	1555.73	215.77	7.21	11925.7	1669.87
Blastomussa wellsi	22413	1615.47	227.58	7.1	9741.2	1332.39
C1633	25972	1378.82	214.37	6.43	7597.86	1144.93
C0905	44995	1330.65	240.48	5.53	7462.8	1352.71
C1773	39013	1381.29	232.09	5.95	8405.28	1418.58
Catalaphyllia jardinei	27368	1334.31	226.26	5.9	9458.21	1658.83
Cladopsammia gracilis	32350	1467.63	237	6.19	11477.4	1927.69
Coelastrea aspera (Goniastrea aspera)	36933	1344.78	234.6	5.73	9894.82	1806.73
Dendronephthya gigantea	22031	1665.68	207.46	8.03	6291.33	486.09
Dendrophyllia cribrosa	25334	1553.22	234.6	6.62	12473.4	1942.88
Desmophyllum pertusum	30078	1294.12	211.3	6.12	9226.88	1548.02
Diadumene lineata	18520	1771.71	210.52	8.42	9114.81	990.17
Discosoma sp.	22687	1327.48	219.23	6.06	9328.23	1582.7
Exaiptasia diaphana	22507	1535.13	207.88	7.38	6758.18	637.91
Fungia spp.	34951	1388.18	228.21	6.08	8542.76	1407.55
Galaxea fascicularis	25220	1503.19	229.8	6.54	9224	1393.34
C0925	33975	1386.16	234.5	5.91	9618.77	1676.28
C1356	39880	1451.92	241.29	6.02	12895.1	2280.77
C0483	42945	1428.29	265.44	5.38	9600.04	1865.32
C1392	29492	1614.64	223.56	7.22	11208.9	1541.85
Montipora cactus	31522	1341.53	232.05	5.78	9857.47	1781.13
Nematostella vectensis	17841	1742.03	208.83	8.34	8431.34	911.14
Orbicella faveolata	21838	1612.29	213.87	7.54	10924.1	1424.09
Pachyseris speciosa	48139	1286.67	243.66	5.28	9406.76	1896.96
Pocillopora verrucosa	23722	1662.99	205.65	8.09	7850.51	873.15
Porites lutea	27260	1570.18	223.4	7.03	10099.6	1414.85
Ricordea florida	26530	1448.1	231.02	6.27	10100.6	1642.33
Stylophora pistillata	23309	1700.52	217.64	7.81	9337.5	1120.88
C1180	23683	1467.68	210.68	6.97	7982.37	1091.89
Trachythela sp. YZ-2020	26308	1469.01	221.35	6.64	9344.43	1397.23
C1329	37557	1375.84	225.94	6.09	8809.44	1460.61
Xenia sp.	27158	1243.16	187.33	6.64	3961.7	433.9

### Sheet: Table S5. TE stats
Table S5. Statistics of Transposable elements in the high-quality coral genomes.
Species	DNA	DNA (%)	LINE	LINE (%)	SINE	SINE (%)	LTR	LTR (%)	Other	Other (%)	Unknown	Unknown (%)	Total	Total (%)
C1440	213193299	20.084	204859711	19.299	28857017	2.718	273753030	25.789	10372	0.001	15738704	1.483	658630415	62.046
Acropora digitifera	59987161	14.426	73495957	17.675	5276521	1.269	58936610	14.173	23405	0.006	18190121	4.374	193850616	46.618
Acropora hyacinthus	68206633	15.278	82392253	18.456	8370718	1.875	66151686	14.818	22892	0.005	26201200	5.869	223187621	49.994
Acropora millepora	73530294	15.468	86885079	18.277	9779749	2.057	75183958	15.816	24426	0.005	26207554	5.513	240062395	50.499
Actinia equina	68832872	16.827	38235040	9.347	9307209	2.275	33872413	8.281	20590	0.005	22815797	5.578	150146532	36.705
Amplexidiscus fenestrafer	29851182	8.066	29475157	7.965	9110602	2.462	24335937	6.576	6190	0.002	25551573	6.904	102850030	27.792
Anthopleura sola	44000893	14.682	25562780	8.53	6123766	2.043	36715376	12.251	20385	0.007	11348727	3.787	104228812	34.779
Astreopora myriophthalma	45172921	12.095	39279668	10.517	9003930	2.411	36356921	9.735	17376	0.005	29000924	7.765	142239260	38.085
C1253	161185150	26.475	123057064	20.213	8937389	1.468	116682114	19.166	19306	0.003	5645116	0.927	354420745	58.215
Bathypathes pseudoalternata	179590284	26.914	133481502	20.004	8431586	1.264	174705666	26.182	41190	0.006	3665311	0.549	425509549	63.769
Blastomussa wellsi	45616501	12.395	17640862	4.794	6322996	1.718	19066928	5.181	16932	0.005	74592504	20.269	158458215	43.058
C1633	111949984	25.104	71634975	16.064	3766599	0.845	79125649	17.743	19126	0.004	12710372	2.85	237374975	53.229
C0905	186139881	23.305	144332784	18.07	11789052	1.476	159685716	19.992	13833	0.002	17965930	2.249	445394787	55.763
C1773	187927879	23.075	153833427	18.889	14574162	1.79	168778639	20.724	103248	0.013	13136991	1.613	457966983	56.232
Catalaphyllia jardinei	100012486	15.354	85503211	13.127	14658562	2.25	83813275	12.867	30981	0.005	68829954	10.567	314951436	48.353
Cladopsammia gracilis	224005243	25.494	140260200	15.963	20603688	2.345	148050618	16.85	46721	0.005	20450167	2.327	498043740	56.682
Coelastrea aspera (Goniastrea aspera)	65408418	8.552	40238622	5.261	5804086	0.759	24274889	3.174	56961	0.007	231628595	30.284	353409377	46.206
Dendronephthya gigantea	40041748	13.993	28335634	9.902	2518381	0.88	45097847	15.76	1247	0	20652867	7.217	123179158	43.047
Dendrophyllia cribrosa	142698328	22.75	101729326	16.219	11042112	1.76	79794572	12.722	9873	0.002	23253648	3.707	323529247	51.58
Desmophyllum pertusum	78447434	14.087	17013298	3.055	9856148	1.77	15686127	2.817	542	0	164398051	29.522	276754884	49.699
Diadumene lineata	38564144	12.321	16028896	5.121	2767451	0.884	11561683	3.694	13754	0.004	69502193	22.205	131245503	41.931
Discosoma sp.	47533169	10.698	46764287	10.525	24762779	5.573	43826022	9.864	12751	0.003	24825401	5.587	158372195	35.644
Exaiptasia diaphana	22530664	8.796	9012058	3.519	1712692	0.669	16267416	6.351	2191	0.001	17432249	6.806	59918111	23.393
Fungia spp.	58439351	9.638	17303916	2.854	6253665	1.031	12648956	2.086	34304	0.006	102534237	16.911	191938647	31.656
Galaxea fascicularis	50603671	12.139	29759787	7.139	3986401	0.956	18013953	4.321	17774	0.004	73428764	17.614	170295578	40.851
C0925	171762192	23.594	113328526	15.568	7912372	1.087	167845305	23.056	26910	0.004	26968667	3.705	409825705	56.296
C1356	397822414	31.991	223489873	17.972	28896272	2.324	272100233	21.881	7623	0.001	17710458	1.424	820551242	65.985
C0483	235047180	19.107	196751862	15.994	4581673	0.372	195328899	15.878	106524	0.009	44965732	3.655	602526592	48.98
C1392	158794764	26.344	69362725	11.507	8581106	1.424	88686708	14.713	241	0	11914724	1.977	306008117	50.767
Montipora cactus	69919555	10.712	56555611	8.664	18462248	2.828	31158064	4.773	65171	0.01	126870999	19.437	293172599	44.914
Nematostella vectensis	53307277	19.785	9084280	3.372	3278428	1.217	8738058	3.243	6498	0.002	21709890	8.058	91139414	33.826
Orbicella faveolata	39630547	8.162	14647073	3.017	9934959	2.046	26138692	5.384	13377	0.003	36706420	7.56	115551921	23.799
Pachyseris speciosa	158991005	16.151	107432128	10.913	16684718	1.695	42653720	4.333	103643	0.011	216124242	21.954	522760497	53.103
Pocillopora verrucosa	30253024	7.951	28604320	7.517	3025227	0.795	19858545	5.219	7490	0.002	42715642	11.226	111987017	29.431
Porites lutea	92490995	16.755	57376609	10.394	7818591	1.416	45453575	8.234	22609	0.004	35175008	6.372	217787508	39.453
Ricordea florida	124257750	23.102	35585931	6.616	8766799	1.63	24233273	4.505	36478	0.007	89012942	16.549	268698758	49.956
Stylophora pistillata	23250078	5.811	26543660	6.634	5335727	1.334	9073958	2.268	14570	0.004	51774516	12.94	111932555	27.976
C1180	107587505	22.605	88599662	18.615	4989277	1.048	87322066	18.347	4456	0.001	7798641	1.639	260905891	54.817
Trachythela sp. YZ-2020	89748752	15.522	120647511	20.866	8388568	1.451	112437314	19.446	2513	0	26666955	4.612	315737527	54.608
C1329	164552403	18.693	213303988	24.232	10126285	1.15	212295427	24.117	6670	0.001	22394856	2.544	549353947	62.408
Xenia sp.	28007350	12.576	14472541	6.499	421556	0.189	9032909	4.056	1723	0.001	53167817	23.874	101765829	45.696

### Sheet: Table S6.HGT orthogroups
Table S6. The origin and KEGG entry of genes likely to come from HGT and their copy numbers in different coral species.
OG_num	source	KEGG entry	A. digitifera	A. equina	A. fenestrafer	A. hyacinthus	A. millepora	A. myriophthalma	A. sola	B. wellsi	C. gracilis	C. jardinei	D. cribrosa	D. gigantea	Discosoma sp.	D. lineata	D. pertusum	E. diaphana	Fungia spp.	G. aspera	G. fascicularis	M. cactus	N. vectensis	O. faveolata	P. lutea	P. speciosa	P. verrucosa	R. florida	S. pistillata	C1329	C1440	C0925	C1356	C0905	C1773	C1633	C1253	C1180	C1392	Bathypathes pseudoalternata	C0483	Trachythela sp. YZ-22	Xenia sp.
OG_37	Bacteria	K07126	0	0	0	0	0	0	0	0	0	0	0	1	0	0	0	0	0	0	0	0	0	0	0	0	0	0	0	2	1	1	1	1	1	1	0	0	0	0	0	1	1
OG_46	Bacteria	K04774	1	1	0	1	1	0	3	0	1	0	1	0	1	1	0	1	0	1	0	1	1	0	0	2	0	1	0	0	0	0	1	0	0	0	1	1	1	1	0	0	0
OG_60	Bacteria	K01637	0	0	0	0	0	0	0	1	2	1	0	0	0	0	1	0	0	1	0	1	0	2	1	1	0	0	2	0	0	0	0	0	1	0	0	0	0	0	1	0	0
OG_73	Streptophyta	K23877	0	0	0	0	0	0	0	0	0	0	0	1	0	0	0	0	0	0	0	0	0	0	0	0	0	0	0	3	1	3	2	2	1	2	0	0	0	0	0	2	0
OG_76	Streptophyta	K03283	0	2	0	0	0	1	1	1	0	0	0	1	0	1	1	1	0	0	1	1	1	0	1	0	0	1	1	2	1	1	0	0	1	0	1	0	2	0	1	1	0
OG_94	Streptophyta	K01183	1	1	1	0	1	1	0	0	0	0	0	1	1	1	1	1	0	1	0	1	1	1	0	1	0	0	0	1	1	2	0	3	1	2	1	1	0	1	1	1	1
OG_95	Fungi	K11699	2	3	1	1	2	3	4	2	1	1	4	0	1	2	2	3	3	3	1	2	1	2	1	6	5	0	5	0	0	0	0	0	0	0	1	0	4	1	1	0	0
OG_100	Alveolata/Chlorophyta	K19619	1	1	1	1	1	3	1	2	7	3	7	0	1	1	0	1	4	5	1	1	1	4	4	1	1	1	4	0	0	0	0	0	0	0	1	1	3	1	5	0	0
OG_114	Choanoflagellata	K10256	2	1	2	1	1	4	1	2	2	2	1	0	2	1	0	1	1	2	1	0	0	2	2	1	2	2	2	0	0	0	0	0	0	0	1	0	2	1	2	0	0
OG_116	Alveolata	K05673	0	1	0	0	0	0	1	0	0	0	0	0	0	0	0	0	0	0	0	0	0	0	0	0	0	0	0	0	0	0	0	0	0	0	0	0	0	0	0	0	0
OG_138	Bacteria		1	0	1	1	1	1	0	1	1	0	1	0	1	0	0	0	1	1	1	1	0	0	1	1	1	1	1	0	0	0	0	0	0	0	0	0	1	0	0	0	0
OG_142	Bacteria	K22616	1	0	1	1	0	0	0	0	2	1	1	0	1	0	0	0	1	1	1	0	0	1	1	1	0	1	0	0	2	0	0	0	0	0	0	0	1	0	0	0	0
OG_153	Alveolata	K09578	1	2	1	1	2	1	1	1	1	1	2	1	1	0	1	1	2	1	1	1	1	1	7	1	1	1	1	1	3	3	4	2	2	2	1	1	1	1	1	1	1
OG_158	Bacteria	K05844	3	1	1	2	5	2	1	1	1	1	1	0	1	1	1	1	3	1	5	0	0	1	2	7	0	1	0	0	2	0	0	0	0	0	0	0	1	0	0	0	0
OG_159	Fungi		1	0	1	1	0	0	0	1	0	0	1	0	1	0	1	1	0	1	1	1	0	1	1	1	1	0	1	0	0	1	2	0	0	0	1	0	0	0	0	0	0
OG_164	Bacteria		0	2	0	0	0	1	1	0	1	0	1	0	1	1	4	0	0	0	1	1	0	0	1	1	1	2	1	0	0	0	0	0	0	0	4	1	0	9	0	0	0
OG_167	Bacteria		0	1	1	0	0	1	1	1	2	1	1	0	1	2	1	1	1	1	1	0	1	1	1	1	1	1	1	0	0	0	0	0	0	0	1	1	1	1	1	0	0
OG_169	Bacteria	K01442	2	0	0	6	5	3	0	0	2	2	1	0	0	0	1	0	2	2	0	6	0	0	2	3	6	0	3	0	0	0	0	0	0	0	0	0	0	0	0	0	0
OG_177	Stramenopiles	K00878	0	0	0	1	2	1	0	0	1	0	1	0	0	0	1	0	0	0	0	0	0	1	1	0	1	3	1	0	0	0	0	0	0	0	0	3	1	1	0	0	0
OG_180	Bacteria	K00819	0	0	0	0	0	0	0	0	0	0	0	1	0	0	0	0	0	0	0	0	0	0	0	0	0	0	0	1	1	1	1	1	1	1	0	0	0	0	0	1	1
OG_186	Bacteria	K07047	0	1	0	0	0	0	2	1	1	0	2	0	0	0	0	0	1	0	0	0	0	0	1	0	0	0	0	0	0	0	0	0	0	0	0	0	1	0	0	0	0
OG_196	Alveolata/Chlorophyta	K01838	1	3	2	0	1	1	0	2	1	1	0	0	2	1	1	2	1	2	0	1	1	1	1	2	2	1	2	1	0	1	1	1	1	0	1	0	2	2	1	1	0
OG_199	Bacteria		1	0	0	1	1	3	0	0	0	1	0	2	0	0	1	0	0	2	1	1	0	2	0	1	1	0	1	0	3	0	1	0	0	1	0	0	4	0	1	0	0
OG_202	Bacteria	K00217	2	0	0	1	3	1	0	1	0	1	0	1	0	0	0	0	0	1	0	1	0	0	1	0	0	0	0	0	0	0	0	0	0	0	0	0	0	0	0	0	3
OG_208	Bacteria		0	0	0	0	0	1	0	1	3	1	3	4	0	0	0	0	0	1	1	1	0	0	2	0	2	0	4	4	2	1	2	3	3	8	0	0	2	0	0	4	0
OG_209	Fungi		1	2	4	1	1	0	4	5	6	4	8	0	5	0	3	1	4	3	6	0	0	3	7	3	2	2	2	7	0	0	0	0	0	0	1	4	3	1	0	2	0
OG_210	Bacteria	K11034	3	7	0	0	3	0	0	0	0	0	0	0	0	0	0	3	0	3	0	3	0	3	0	0	0	0	3	0	3	0	0	0	0	0	14	2	0	4	4	0	0
OG_213	Fungi	K22582	0	0	0	0	1	0	0	0	1	0	1	0	0	0	0	0	0	1	0	0	0	0	0	0	0	0	0	0	0	0	0	0	0	0	0	0	0	0	0	0	0
OG_228	Bacteria		0	0	0	0	0	1	0	0	1	0	0	0	1	0	0	0	0	0	0	1	0	1	0	2	1	1	0	0	0	0	0	0	0	0	1	0	0	1	0	0	0
OG_230	Bangiophyceae	K06924	0	0	0	0	0	0	0	0	0	0	0	0	0	0	0	0	0	0	1	0	0	0	0	0	0	0	0	0	0	0	0	0	0	0	0	0	0	0	1	0	0
OG_237	Chlorophyta	K19068	1	2	0	1	1	0	1	0	1	0	1	0	0	0	0	0	1	0	1	4	1	0	1	1	0	0	0	0	0	0	0	0	0	0	0	0	0	0	0	0	0
OG_238	Bacteria	K16628	0	0	0	0	0	0	0	0	0	0	0	1	0	0	0	0	0	0	0	0	0	0	0	0	0	0	0	2	1	0	2	1	1	1	0	0	0	0	0	2	0
OG_245	Bacteria	K07039	1	0	0	1	1	0	0	1	0	1	0	0	0	0	0	1	1	1	0	0	0	3	0	1	0	0	0	0	0	0	0	0	0	0	0	0	1	0	0	0	0
OG_254	Bacteria	K07763	0	0	1	0	0	1	0	1	1	0	1	2	1	0	1	0	1	1	1	0	0	1	1	2	0	1	1	2	1	1	1	1	1	0	0	0	1	0	0	2	0
OG_262	Alveolata	K01814	0	0	1	0	0	0	0	0	1	1	1	0	0	0	1	0	1	1	0	0	0	0	0	0	1	0	0	0	0	0	0	0	0	0	0	0	0	0	0	0	0
OG_263	Fungi	K01693	0	0	1	0	0	0	0	0	1	1	1	0	1	0	1	0	0	1	0	0	0	1	0	0	1	0	1	0	0	0	0	0	0	0	1	0	0	1	1	0	0
OG_273	Bacteria		0	0	0	0	0	0	0	0	0	0	0	2	0	0	0	0	0	0	0	0	0	0	0	0	0	0	0	3	10	4	8	10	12	7	0	0	0	0	0	6	0
OG_280	Fungi	K00213	1	1	1	1	1	1	1	1	1	1	1	1	1	1	1	1	1	1	1	0	1	1	1	1	1	1	1	1	1	1	1	0	1	1	1	1	1	1	1	1	0
OG_281	Bacteria		0	0	0	0	0	0	3	0	0	0	2	2	0	1	0	0	0	1	1	0	0	1	0	1	2	0	1	0	0	0	0	0	0	0	0	1	1	2	0	0	1
OG_287	Streptophyta	K00681	2	2	0	1	2	1	2	2	2	1	3	1	2	1	2	1	1	2	2	1	0	2	2	1	2	2	1	0	0	0	0	1	0	0	2	1	1	1	0	0	0
OG_289	Bacteria	K20276	0	0	0	0	0	0	0	2	0	1	1	0	0	0	1	1	3	1	0	0	0	1	1	2	3	0	2	0	0	0	0	0	0	0	0	0	2	0	0	0	0
OG_292	Bacteria	K19511	0	0	0	0	0	0	0	0	0	0	0	1	0	0	0	0	0	0	0	0	0	0	0	0	0	0	0	1	1	1	1	1	1	0	0	0	0	0	0	1	1
OG_293	Bacteria	K15520	0	1	0	0	0	0	1	1	1	1	1	0	0	2	1	1	1	1	1	0	1	0	1	1	1	1	1	0	0	0	0	0	0	0	0	1	0	0	0	0	0
OG_300	Bacteria	K20444	0	0	0	0	0	0	0	0	0	0	0	0	0	0	0	0	0	0	0	0	0	0	0	0	0	0	0	0	3	0	3	2	1	3	0	0	0	0	0	0	1
OG_311	Alveolata	K05306	1	1	1	1	1	1	1	1	1	1	1	1	1	1	1	1	1	1	1	0	1	1	1	1	1	1	3	1	1	1	1	1	1	1	1	1	2	1	1	1	1
OG_319	Bacteria		0	0	0	0	0	0	0	0	0	0	0	3	0	0	0	0	0	0	0	0	0	0	0	0	0	0	0	2	2	6	2	3	3	1	0	0	0	0	0	2	0
OG_326	Stramenopiles	K03707	0	0	0	0	0	1	0	1	1	1	1	0	0	0	1	0	1	0	2	0	0	1	2	2	1	1	1	0	0	0	0	0	0	0	0	0	1	0	0	0	0
OG_329	Bangiophyceae	K21737	0	0	0	0	0	1	0	0	1	0	0	0	0	0	1	0	1	0	0	1	0	1	1	1	1	0	1	0	0	0	0	0	0	0	0	0	2	0	0	0	0
OG_331	Bacteria	K04486	1	0	1	1	1	1	0	0	1	1	1	0	0	0	0	0	1	1	1	1	0	1	1	0	1	0	0	0	0	0	0	0	0	0	0	1	1	0	1	0	0
OG_340	Bacteria	K20276	0	0	0	0	0	0	0	0	0	0	0	1	0	0	0	0	0	0	0	0	0	0	0	0	0	0	0	1	2	1	1	1	1	1	0	0	0	0	0	2	3
OG_348	Bacteria		1	0	0	0	0	1	0	2	0	0	0	0	0	0	0	0	0	2	0	5	0	0	0	0	0	0	0	0	0	0	0	0	0	0	0	0	0	0	0	0	0
OG_366	Bacteria		1	0	1	2	1	0	2	3	3	3	3	0	0	1	3	0	4	3	2	3	3	0	3	2	1	1	1	0	0	0	0	0	0	0	1	1	3	1	1	0	0
OG_372	Chlorophyta	K20890	0	2	0	0	0	0	1	1	1	1	1	1	0	1	1	1	1	1	0	0	0	2	1	1	1	0	0	2	1	2	1	1	1	1	0	0	1	0	1	1	0
OG_378	Bacteria	K01785	0	1	1	0	0	0	1	1	0	1	0	1	1	1	1	1	1	1	1	0	1	1	1	0	1	1	0	1	1	1	2	1	1	1	1	1	1	1	1	1	1
OG_379	Bacteria	K10258	1	1	1	1	1	1	1	0	1	1	0	0	1	1	1	1	1	1	1	1	1	1	1	1	1	1	1	0	0	0	0	0	0	0	1	0	1	1	1	0	0
OG_390	Fungi	K01506	0	0	0	0	0	0	0	1	0	0	0	0	0	0	1	0	1	0	0	0	0	0	0	0	0	0	0	0	0	0	0	0	0	0	5	1	0	0	0	0	0
OG_397	Bacteria		1	0	0	0	0	0	0	1	2	1	1	0	1	0	2	0	2	1	0	0	1	4	1	1	2	0	1	1	1	0	0	0	0	1	3	0	1	1	0	1	2
OG_399	Streptophyta		1	0	0	1	1	1	0	0	1	1	0	0	0	0	2	0	1	1	1	1	0	1	1	1	1	1	1	0	0	0	0	0	0	0	0	0	1	0	0	0	0
OG_424	Bacteria	K08852	0	0	0	0	0	0	0	0	0	0	0	0	0	0	0	0	0	0	0	0	0	0	0	0	0	0	0	0	0	0	2	0	1	2	0	0	0	0	0	0	0
OG_434	Stramenopiles	K03312	0	1	0	0	0	0	1	1	0	0	0	0	0	0	0	1	0	0	0	0	1	1	0	0	0	1	0	0	0	0	0	0	0	0	0	0	1	1	1	0	0
OG_456	Bacteria	K01278	0	0	0	0	0	0	0	0	0	0	0	0	0	0	1	0	0	0	0	0	1	0	0	0	0	0	0	0	0	0	0	0	0	0	1	0	0	0	0	0	0
OG_457	Bacteria	K10680	0	0	0	0	0	0	0	0	0	0	0	0	0	0	0	0	0	0	0	0	0	0	0	0	0	0	0	0	0	0	0	1	0	1	0	0	0	0	0	0	0
OG_458	Bacteria	K13327	0	0	0	0	0	0	0	0	0	0	0	0	0	0	0	0	0	0	0	0	0	0	0	0	0	0	0	0	0	0	0	0	0	0	0	0	0	0	4	0	0
OG_468	Bacteria		0	0	0	0	0	0	0	0	0	0	0	2	0	0	0	0	0	0	0	0	0	0	0	0	0	0	0	1	2	0	0	0	0	0	0	0	0	0	0	3	0
OG_473	Alveolata	K00545	1	0	1	1	1	1	0	1	1	1	1	0	1	0	1	1	1	1	1	1	0	1	1	1	1	2	1	0	0	0	0	0	0	0	0	0	1	0	0	0	0
OG_476	Bacteria	K23117	0	2	0	0	0	1	1	0	2	1	1	0	0	0	1	0	1	1	1	0	1	1	1	1	1	1	1	0	0	0	0	0	0	0	0	0	1	0	0	0	0
OG_477	Bacteria		0	1	0	0	0	0	2	0	0	0	0	0	0	0	0	0	0	0	0	0	0	0	0	0	0	0	0	0	0	0	0	0	0	0	0	0	0	0	1	0	0
OG_486	Fungi	K21804	1	1	1	1	1	1	1	1	2	1	1	1	1	1	1	1	1	1	1	1	1	1	0	1	0	1	1	1	1	1	1	1	1	0	0	0	1	0	1	1	1
OG_535	Fungi	K18192	1	2	1	1	1	1	1	0	0	1	0	0	0	0	0	0	0	0	1	1	0	1	0	0	1	0	1	0	0	0	0	0	0	0	1	1	0	1	1	0	1
OG_550	Rhizaria	K02548	0	0	0	0	0	0	0	0	0	0	0	1	0	0	0	0	0	0	0	0	0	0	0	0	0	0	0	1	3	0	0	0	0	0	0	0	0	0	0	1	2
OG_552	Chlorophyta	K06872	1	1	1	1	1	1	1	1	1	1	1	0	1	1	1	1	1	1	1	1	1	1	1	0	1	1	1	0	0	0	0	0	0	0	1	1	1	1	1	0	0
OG_561	Bacteria		0	4	0	0	0	0	2	0	0	0	0	0	0	1	0	0	1	0	0	0	0	0	0	0	0	0	0	0	0	0	0	0	0	0	0	0	0	0	0	0	0
OG_565	Bacteria	K10423	2	0	2	2	2	1	1	2	2	2	2	0	2	1	2	0	2	2	2	2	1	3	2	2	3	2	2	0	0	0	0	0	0	0	1	1	2	1	1	0	0
OG_578	Bacteria		0	0	0	0	0	0	0	0	0	0	0	0	0	0	0	0	0	0	0	0	0	0	0	0	0	0	0	2	4	2	0	2	1	0	0	0	0	0	0	0	0
OG_579	Fungi	K06954	0	0	0	0	0	0	0	0	0	0	0	0	0	1	0	1	0	0	0	0	1	0	0	0	0	0	0	0	0	0	0	0	0	0	0	0	0	0	0	0	0
OG_597	Bacteria	K16095	0	5	0	0	0	0	2	0	0	0	0	0	0	0	0	0	0	0	0	0	0	0	0	0	0	0	0	0	0	0	0	0	0	0	0	0	0	0	0	0	0
OG_645	Bacteria		0	0	0	2	0	0	0	0	0	2	1	0	0	0	1	0	3	2	1	0	0	2	1	0	1	0	1	0	0	0	0	0	0	0	0	0	1	0	3	0	0
OG_646	Bacteria	K01136	0	0	0	0	0	0	0	0	0	0	0	0	0	0	0	0	0	0	0	0	0	0	0	0	0	0	0	0	0	0	0	0	0	0	0	0	0	0	6	0	0
OG_666	Bacteria	K22696	0	0	0	0	0	0	0	0	0	0	0	0	0	0	0	0	0	0	0	0	0	0	0	0	0	0	0	1	0	0	0	0	2	1	0	0	0	0	0	1	0
OG_681	Viruses	K08900	1	1	1	0	1	1	1	1	0	0	0	0	0	0	0	1	0	1	1	1	0	0	1	1	1	0	1	0	0	0	0	0	0	0	0	0	0	0	0	0	0
OG_692	Alveolata		1	1	1	1	1	0	1	1	1	0	1	2	0	1	1	1	0	1	1	1	1	0	0	1	1	1	1	1	1	0	1	1	1	1	1	1	1	1	1	1	1
OG_701	Bacteria		0	1	0	0	0	0	1	0	0	0	0	0	0	2	0	1	0	0	0	0	2	0	0	0	0	0	0	0	0	0	0	0	0	0	0	0	0	0	0	0	0
OG_722	Bacteria	K00287	0	0	0	0	0	0	0	0	0	0	0	1	0	0	0	0	0	0	0	0	0	0	0	0	0	0	0	1	0	0	0	0	0	0	0	0	0	0	0	1	0
OG_723	Bacteria		1	0	1	1	1	1	0	1	1	1	0	0	1	0	1	0	1	1	1	1	0	1	1	1	1	0	1	0	0	0	0	0	0	0	0	0	1	0	0	0	0
OG_728	Alveolata		9	0	2	11	5	1	0	1	0	0	0	0	1	0	0	0	0	1	1	2	0	0	0	1	0	0	0	0	0	0	0	0	0	0	0	0	0	0	0	0	0
OG_738	Bacteria		1	0	0	1	1	0	0	0	0	0	0	2	0	0	0	0	0	0	0	1	0	0	1	1	0	0	0	2	0	0	1	2	0	1	0	0	0	0	0	3	0
OG_743	Rhizaria	K17900	0	3	1	0	0	1	3	1	2	1	1	0	1	3	1	2	1	1	1	0	3	1	1	1	1	1	1	0	0	0	0	0	0	0	1	1	1	1	1	0	0
OG_756	Fungi		1	0	0	8	2	0	0	0	1	1	1	0	0	0	1	0	0	1	1	1	0	0	0	0	1	0	0	0	0	0	0	0	0	0	0	0	0	0	1	0	0
OG_761	Bacteria	K20966	0	0	0	0	0	0	0	0	0	0	0	0	0	0	0	0	0	0	0	0	0	0	0	0	0	0	0	1	0	0	0	0	0	0	0	0	0	0	0	1	0
OG_765	Bacteria	K05898	0	0	0	0	0	0	0	0	0	0	0	1	0	0	0	0	0	0	0	0	0	0	0	0	0	0	0	0	0	1	0	0	0	0	0	0	0	0	0	0	0
OG_800	Fungi		0	0	0	0	0	0	0	0	0	0	0	0	0	0	0	0	0	0	0	0	0	0	0	0	0	0	0	0	0	0	0	0	0	0	0	0	0	0	6	0	0
OG_807	Bacteria	K19172	0	0	0	0	0	0	0	0	0	0	0	3	0	0	0	0	0	0	0	0	0	0	0	0	0	0	0	3	0	0	0	0	0	0	0	0	0	0	0	3	0
OG_814	Bacteria	K06999	0	0	0	0	0	0	0	0	0	0	0	1	0	0	0	1	0	0	0	0	0	0	0	0	0	0	0	2	2	0	0	0	0	0	0	0	0	0	0	1	0
OG_851	Bacteria	K16815	0	0	0	0	0	0	0	0	0	0	0	2	0	0	0	0	0	0	0	0	0	0	0	0	0	0	0	0	0	1	2	2	2	2	0	0	0	0	0	0	5
OG_858	Stramenopiles	K10779	1	2	0	1	1	0	1	1	1	0	1	1	0	1	0	1	1	1	0	0	1	1	1	1	1	0	0	1	1	1	1	1	1	1	1	1	1	0	1	1	1
OG_859	Bacteria	K02499	0	0	0	0	0	0	0	0	0	0	0	0	0	0	0	0	0	0	0	0	0	0	0	0	0	0	0	1	0	0	0	0	0	0	0	0	0	0	0	1	0
OG_864	Bacteria		0	0	0	0	0	0	0	0	0	1	0	0	0	0	0	0	0	0	0	0	0	0	0	0	0	0	0	0	0	1	0	0	0	1	0	0	0	0	0	0	0
OG_871	Bacteria		0	0	0	0	0	0	0	0	0	0	0	0	0	0	3	0	4	0	0	0	0	0	0	0	0	0	0	0	0	0	0	0	0	0	0	0	0	0	0	0	0
OG_924	Alveolata	K22314	0	0	0	0	0	0	0	0	0	0	0	0	0	0	0	1	0	0	0	0	1	0	0	0	0	0	1	0	0	0	0	0	0	0	0	0	1	0	0	0	0
OG_938	Bacteria		0	0	0	0	0	0	0	0	0	0	0	0	0	0	0	0	0	0	0	0	0	0	0	0	0	0	0	0	0	0	0	0	0	0	1	2	0	1	0	0	0
OG_943	Bacteria	K22077	0	0	0	0	0	0	0	0	0	0	0	0	0	0	0	0	0	0	0	0	0	0	0	0	0	0	0	0	0	0	0	0	0	0	0	0	0	0	2	0	0
OG_995	Bacteria		0	0	0	0	0	0	0	0	0	0	0	0	0	0	0	0	0	0	0	0	0	0	0	0	0	2	0	0	0	0	0	0	0	0	0	0	0	0	0	0	0
OG_1038	Bacteria	K23272	0	0	0	1	0	0	0	0	1	0	0	0	0	0	0	0	1	1	0	0	0	0	1	0	0	0	0	0	1	0	0	0	1	0	1	1	0	1	0	0	0
OG_1198	Fungi	K10669	0	0	0	0	0	0	0	0	0	0	0	2	0	1	0	0	0	0	0	0	0	0	0	0	0	0	1	1	2	0	0	0	0	0	0	0	0	0	0	1	1
OG_1267	Chlorophyta	K14680	0	0	0	0	0	0	0	0	0	0	0	2	0	0	0	0	0	0	0	0	0	0	0	0	0	0	0	4	3	4	1	2	2	3	0	0	0	0	0	1	2
OG_1272	Bacteria		0	0	0	0	0	0	0	0	0	0	0	0	0	0	0	0	0	0	0	0	0	0	0	0	0	0	0	2	1	0	1	0	0	0	0	0	0	0	0	0	0
OG_1306	Fungi	K10298	1	2	1	1	1	1	1	1	1	1	1	0	1	0	1	1	1	1	1	1	1	1	1	1	1	1	1	0	0	0	0	0	0	0	1	0	1	1	1	0	0
OG_1322	Streptophyta		0	0	0	0	0	0	0	0	0	0	0	2	0	0	0	0	0	0	0	0	0	0	0	0	0	0	0	0	0	0	0	0	0	0	0	0	0	0	0	0	0
OG_1341	Evosea		0	0	0	0	0	1	0	0	0	1	0	0	0	0	0	0	1	0	0	0	0	0	0	0	0	0	0	0	1	0	0	0	0	0	0	0	0	0	0	0	0
OG_1348	Fungi		1	1	2	1	0	1	4	0	2	2	1	0	2	0	1	2	0	2	2	0	1	1	1	1	0	0	1	0	0	1	0	0	0	0	0	0	3	0	0	0	0
OG_1382	Viruses	K09935	1	1	1	1	1	1	1	1	1	1	1	1	1	1	2	1	1	1	1	1	1	1	1	0	1	1	1	1	1	2	0	1	1	1	0	0	1	0	1	1	1
OG_1473	Bacteria	K19873	0	0	0	0	0	0	0	0	0	0	0	3	0	0	0	0	0	0	0	0	0	0	0	0	0	0	0	3	2	3	3	5	7	2	0	0	0	0	0	3	1
OG_1506	Bacteria	K04659	1	0	0	0	1	0	0	0	0	0	0	0	1	0	0	0	0	0	0	0	0	0	0	0	0	1	0	0	0	0	0	0	0	0	1	1	0	0	0	0	0
OG_1626	Stramenopiles	K12307	1	0	1	1	1	1	0	1	1	0	1	0	1	0	1	0	1	1	1	1	0	1	1	1	1	1	1	0	0	0	0	0	0	0	1	1	1	1	0	0	0
OG_1641	Viruses	K05614	0	0	0	0	0	0	0	0	0	0	0	0	0	0	0	0	0	0	0	0	0	0	0	0	0	0	0	2	6	9	2	1	0	15	0	0	0	0	0	0	0
OG_1777	Bacteria		0	0	0	0	0	0	0	0	0	0	0	0	0	0	0	0	0	0	0	0	0	0	1	0	0	0	0	0	7	0	0	0	0	0	0	0	0	0	0	0	0
OG_1795	Bacteria		0	0	0	0	0	0	0	0	0	0	0	0	0	0	0	0	0	0	0	0	0	0	0	0	0	0	0	0	0	0	0	0	0	0	0	0	0	0	0	0	13
OG_1809	Fungi		1	2	1	1	1	1	1	0	1	1	1	0	1	0	1	0	1	0	1	2	1	1	1	1	1	1	0	0	0	0	0	0	0	0	0	0	1	0	0	0	0
OG_1847	Aphelida	K17275	0	0	1	0	0	1	0	0	1	0	0	0	0	0	1	0	1	1	1	1	0	1	1	0	1	0	0	0	0	0	0	0	0	0	1	1	0	1	0	0	0
OG_1860	Bacteria	K22684	0	0	0	0	0	0	0	0	0	1	0	0	0	0	0	0	0	1	0	0	0	0	0	0	0	0	0	0	0	0	0	0	0	0	0	0	0	0	0	0	0
OG_1902	Bacteria		0	0	0	0	0	0	0	0	0	0	0	0	0	0	0	0	0	0	0	0	0	0	0	0	0	0	0	0	0	0	0	0	0	0	0	0	0	0	0	0	4
OG_1924	Bacteria		0	0	0	0	0	0	0	0	0	0	0	0	0	0	0	0	0	0	0	2	0	0	1	0	0	0	0	0	0	0	0	0	0	0	0	0	0	0	0	0	0
OG_2002	Bacteria		1	0	0	0	0	0	0	0	0	0	0	0	1	0	0	1	0	0	0	1	0	1	0	0	0	1	0	0	0	4	0	0	0	0	0	0	0	0	2	0	0
OG_2157	Bacteria	K07114	0	0	0	0	0	0	0	0	0	0	0	0	0	0	0	0	0	0	0	0	0	0	0	0	0	0	0	0	1	0	0	0	0	0	0	0	0	0	0	1	0
OG_2233	Viruses		0	0	0	0	0	0	0	0	0	0	0	0	0	0	0	0	0	0	0	0	0	0	0	0	0	2	0	0	0	0	0	0	0	0	0	0	0	0	0	0	0
OG_2392	Bacteria		0	0	0	0	0	0	0	0	0	0	0	1	0	0	0	0	0	0	0	0	0	0	0	0	0	0	0	1	0	0	0	0	0	0	0	0	0	0	0	1	0
